# Fluximplied: A novel approach integrates rate limiting steps and differential expression for pathway analysis

**DOI:** 10.1101/2022.03.15.484417

**Authors:** Mike Sportiello, Adam Geber, Rohith Palli, A Karim Embong, Nathan G. Laniewski, Emma C. Reilly, Kris Lambert Emo, David J. Topham

## Abstract

**Background:** Many tools exist to perform a rigorous pathway analysis, though traditional gene set enrichment analysis remains among the most common. While useful for many applications, one common situation where it is less so is the metabolic profiling of bulk omics datasets. Rate limiting steps in more linear pathways are the main determinant of flux through these pathways, but differential expression of the enzymes that catalyze these steps is usually not differentially weighted in pathway analysis. Fluximplied was built to perform pathway analysis with rate limiting steps in mind to assess the implied flux through a number of well validated metabolic pathways.

**Results:** A database of rate limiting steps and their associated pathway was constructed. Using publicly available human RNA sequencing data from liver, putamen, and adipose tissue, fluximplied generally corroborated the pathway analysis. When comparing two CD8 T cell subsets from mouse lung, our algorithm confirmed previous findings that were not found previously.

**Conclusion:** Fluximplied is an accessible tool for pathway analysis which is intended to assist the user with hypothesis generation. Unlike traditional approaches to pathway analysis, it specifically queries a database of rate limiting steps in order to infer flux through canonical metabolic pathways.
