## Supplementary material for "Fluximplied: A novel approach integrates rate limiting steps and differential expression for pathway analysis": RLS Database

### Sheet: Table S1-RLSdatabase
Mouse-Gene Symbol	Mouse-ENTREZ	Human-Gene Symbol	Human-ENTREZ	Metabolic Reaction	KEGG Pathway ID
Pfkm	18642	PFKM	5213	Glycolysis	00010
Pfkl	18641	PFKL	5211	Glycolysis	00010
Fbp1	14121	FBP1	2203	Gluconeogenesis	00010
Idh2	269951	IDH2	3418	TCA cycle	00020
Gys1	14936	GYS1	2997	Glycogen synthesis	00854
Pygl	110095	PYGL	5836	Glycogenolysis	00855
Ppat	231327	PPAT	5471	De novo purine synthesis	00230
Cad	69719	CAD	790	De novo pyrimidine synthesis	00240
Cps1	227231	CPS1	1373	Urea cycle	00029
Acaca	107476	ACACA	31	Fatty acid synthesis	00061
Cpt1a	12894	CPT1A	1374	Beta oxidation of fatty acids	00086
